# Comparative Metabolomic Profiling Reveals Salinity Tolerance Mechanisms in a Rice Introgression Line

**DOI:** 10.64898/2026.07.06.736799

**Authors:** Chander Kant Chaudhary, Praveen Kumar Guttula, Kirti Agrawal, Prasanta Kumar Subudhi, Manas Ranjan Gartia

**Affiliations:** School of Plant, Environmental, and Soil Sciences, Louisiana State University Agricultural Center, Baton Rouge, LA 70803, USA; Department of Mechanical and Industrial Engineering, Louisiana State University, Baton Rouge, LA 70803, USA

**Author notes:** Corresponding authors: Manas Ranjan Gartia, Department of Mechanical and Industrial Engineering, Louisiana State University, Baton Rouge, LA 70803, USA, Prasanta Kumar Subudhi, School of Plant, Environmental, and Soil Sciences, Louisiana State University Agricultural Center, Baton Rouge, LA 70803, USA.

**Keywords:** Rice, Salinity tolerance, Untargeted metabolomics, Differentially accumulated metabolites, Redox homeostasis, Amino acid metabolism, Abscisic acid

## Abstract

Rice (*Oryza sativa*) is highly sensitive to salinity, yet the metabolic mechanisms underlying salt tolerance remains incompletely understood. In this study, we performed leaf tissue-specific untargeted metabolomic profiling of the salt-tolerant introgression line JN100 (JN), its donor parent Nona Bokra (NB), and its recurrent parent Jupiter (JU) to characterize metabolic responses to salt stress. Comparative analysis identified differentially accumulated metabolites (DAMs) spanning diverse chemical classes, including amino acids, sugars and carbohydrates, lipids, organic acids, cofactors, electron carriers, and nucleotides. Under salt stress (SS), 201 DAMs (89 upregulated and 112 downregulated) were detected in JN relative to JU. Notably, metabolites such as allantoin, glycitin, nicotinamide ribotide, D-arabinono-1,4-lactone, violanthin, L-methionine S-oxide, ribitol, lysine, rutin, glutamine, pantothenic acid, and quinic acid, showed significant differential accumulation. Pathway enrichment analysis revealed significant enrichment of arginine biosynthesis, purine metabolism, and alanine, aspartate, and glutamate metabolism, indicating extensive reprogramming of nitrogen and energy-associated metabolic pathways under salinity stress. Integration of transcriptomic and metabolomic datasets from the SS experiments further identified ten differentially expressed genes (DEGs) associated with the metabolite network in the JN vs. JU comparison. Among these, *OsDHQDT/SDH*, *OsFd-GOGAT*, *phenylalanyl-tRNA synthetase*, *OsP5CS1*, *OsP5CS2*, and a *pyridoxal phosphate-dependent transferase* were linked to metabolites involved in shikimate, amino acid, and proline metabolism. Collectively, these results demonstrate that salinity tolerance in rice is associated with coordinated transcriptional and metabolic reprogramming that supports oxidative stress mitigation and adaptive stress responses.
