## Supplementary material for "Comparative Metabolomic Profiling Reveals Salinity Tolerance Mechanisms in a Rice Introgression Line": Table S1

### Sheet: Table_S1_JN-JU_CON
Table S1. Metabolite set enrichment analysis (MSEA) of significantly enriched pathways in the JN-JU comparison under control conditions. The table summarizes the enriched metabolic pathways identified by MSEA using metabolites detected in the JN-JU comparison. For each pathway, the table provides the total number of metabolites in the reference pathway (Total), the expected number of hits by chan…
Pathway	Total	Expected	Hits	Raw pval	LOG10(p) Pathway Enrichment Score	Holm-Adjusted p-Value	FDR	Pathway Impact Score
Arginine biosynthesis	18	0.62805	7	9.7606e-07	6.0105	9.0773e-05	9.0773e-05	0.45781
Alanine, aspartate and glutamate metabolism	22	0.76762	7	4.699e-06	5.328	0.00043231	0.0002185	0.78776
Pentose phosphate pathway	19	0.66294	5	0.00033961	3.469	0.030904	0.010528	0.32109
Carbon fixation by Calvin cycle	21	0.73273	5	0.00056361	3.249	0.050725	0.013104	0.18501
Butanoate metabolism	17	0.59316	4	0.0022342	2.6509	0.19884	0.035611	0.22727
Glyoxylate and dicarboxylate metabolism	29	1.0119	5	0.002661	2.575	0.23417	0.035611	0.09235
Purine metabolism	72	2.5122	8	0.0026804	2.5718	0.23417	0.035611	0.09629
Cyanoamino acid metabolism	22	0.76762	4	0.006034	2.2194	0.51892	0.070145	0
Vitamin B6 metabolism	12	0.4187	3	0.0070454	2.1521	0.59886	0.072802	0.02381
Histidine metabolism	16	0.55827	3	0.01625	1.7891	1	0.15113	0.05102
D-Amino acid metabolism	7	0.24424	2	0.022404	1.6497	1	0.18941	0
Glycine, serine and threonine metabolism	33	1.1514	4	0.025439	1.5945	1	0.19716	0.023
Lysine biosynthesis	9	0.31403	2	0.03673	1.435	1	0.25631	0
Phenylalanine, tyrosine and tryptophan biosynthesis	22	0.76762	3	0.038584	1.4136	1	0.25631	0.1001
Nitrogen metabolism	11	0.38381	2	0.053678	1.2702	1	0.3328	0
Glutathione metabolism	27	0.94208	3	0.064905	1.1877	1	0.37726	0.05016
Arginine and proline metabolism	28	0.97697	3	0.070957	1.149	1	0.38818	0.26605
beta-Alanine metabolism	18	0.62805	2	0.12806	0.89259	1	0.62682	0
Fructose and mannose metabolism	18	0.62805	2	0.12806	0.89259	1	0.62682	0.29589
Lysine degradation	20	0.69784	2	0.15228	0.81735	1	0.63846	0
Propanoate metabolism	20	0.69784	2	0.15228	0.81735	1	0.63846	0.03951
Citrate cycle (TCA cycle)	20	0.69784	2	0.15228	0.81735	1	0.63846	0.10076
Valine, leucine and isoleucine biosynthesis	22	0.76762	2	0.17733	0.75122	1	0.63846	0.07509
Thiamine metabolism	22	0.76762	2	0.17733	0.75122	1	0.63846	0.11561
Starch and sucrose metabolism	22	0.76762	2	0.17733	0.75122	1	0.63846	0.13722
Pyruvate metabolism	23	0.80251	2	0.19009	0.72103	1	0.63846	0.06494
C5-Branched dibasic acid metabolism	6	0.20935	1	0.19222	0.71619	1	0.63846	0
Isoquinoline alkaloid biosynthesis	6	0.20935	1	0.19222	0.71619	1	0.63846	0.41176
Glycolysis or Gluconeogenesis	26	0.90719	2	0.22905	0.64007	1	0.73454	0.17315
Galactose metabolism	27	0.94208	2	0.24218	0.61586	1	0.74212	0.05443
Monobactam biosynthesis	8	0.27913	1	0.24786	0.6058	1	0.74212	0
Inositol phosphate metabolism	28	0.97697	2	0.25535	0.59286	1	0.74212	0
Flavone and flavonol biosynthesis	9	0.31403	1	0.27425	0.56186	1	0.75015	0
Stilbenoid, diarylheptanoid and gingerol biosynthesis	9	0.31403	1	0.27425	0.56186	1	0.75015	0.11458
Phenylpropanoid biosynthesis	33	1.1514	2	0.3212	0.49323	1	0.85347	0.07795
Nicotinate and nicotinamide metabolism	13	0.45359	1	0.37103	0.43059	1	0.9585	0
Pyrimidine metabolism	40	1.3957	2	0.41089	0.38628	1	1	0.04436
Biotin metabolism	18	0.62805	1	0.47437	0.32388	1	1	0.08462
Tyrosine metabolism	18	0.62805	1	0.47437	0.32388	1	1	0.16757
Cysteine and methionine metabolism	46	1.605	2	0.48321	0.31586	1	1	0
Glycerolipid metabolism	19	0.66294	1	0.49295	0.3072	1	1	0.04
Ascorbate and aldarate metabolism	20	0.69784	1	0.51088	0.29168	1	1	0
One carbon pool by folate	21	0.73273	1	0.52818	0.27721	1	1	0.01944
Glucosinolate biosynthesis	22	0.76762	1	0.54489	0.26369	1	1	0
Lipoic acid metabolism	24	0.8374	1	0.57659	0.23914	1	1	0
Fatty acid biosynthesis	56	1.9539	2	0.59124	0.22823	1	1	0
Pantothenate and CoA biosynthesis	25	0.8723	1	0.59161	0.22796	1	1	0.13651
Sphingolipid metabolism	27	0.94208	1	0.62011	0.20753	1	1	0.01512
Glycosylphosphatidylinositol (GPI)-anchor biosynthesis	28	0.97697	1	0.63362	0.19817	1	1	0
Terpenoid backbone biosynthesis	30	1.0468	1	0.65924	0.18095	1	1	0
Valine, leucine and isoleucine degradation	37	1.291	1	0.73583	0.13322	1	1	0
Glycerophospholipid metabolism	38	1.3259	1	0.74529	0.12767	1	1	0.0439
Porphyrin metabolism	47	1.6399	1	0.81679	0.087892	1	1	0
Ubiquinone and other terpenoid-quinone biosynthesis	48	1.6748	1	0.8234	0.084392	1	1	0
Flavonoid biosynthesis	48	1.6748	1	0.8234	0.084392	1	1	0.01878
Amino sugar and nucleotide sugar metabolism	52	1.8144	1	0.84757	0.071822	1	1	0.10781

### Sheet: Table_S1_JN-JU_SS
Table S1. Metabolite set enrichment analysis (MSEA) of significantly enriched pathways in the JN-JU comparison under salt stress conditions. The table summarizes the enriched metabolic pathways identified by MSEA using metabolites detected in the JN-JU comparison. For each pathway, the table provides the total number of metabolites in the reference pathway (Total), the expected number of hits by …
Pathway	Total	Expected	Hits	Raw p	LOG10(p) Pathway Enrichment Score	Holm-Adjusted p-Value	FDR	Pathway Impact Score
Arginine biosynthesis	18	0.86671	8	5.7388e-07	6.2412	5.337e-05	5.337e-05	0.49485
Purine metabolism	72	3.4669	12	9.1674e-05	4.0378	0.008434	0.0042629	0.20555
Alanine, aspartate and glutamate metabolism	22	1.0593	6	0.00040589	3.3916	0.036936	0.012583	0.78776
Pentose phosphate pathway	19	0.91486	5	0.0015368	2.8134	0.13831	0.035731	0.32109
Glyoxylate and dicarboxylate metabolism	29	1.3964	6	0.0019755	2.7043	0.17582	0.036745	0.10126
Carbon fixation by Calvin cycle	21	1.0112	5	0.002494	2.6031	0.21947	0.038656	0.18501
D-Amino acid metabolism	7	0.33706	3	0.0032557	2.4874	0.28325	0.043255	0
Glycine, serine and threonine metabolism	33	1.589	6	0.0039523	2.4031	0.3399	0.045946	0.2481
Butanoate metabolism	17	0.81856	4	0.0072856	2.1375	0.61927	0.061186	0.22727
Lysine biosynthesis	9	0.43336	3	0.0072866	2.1375	0.61927	0.061186	0.22973
Galactose metabolism	27	1.3001	5	0.007895	2.1026	0.65529	0.061186	0.09679
Glutathione metabolism	27	1.3001	5	0.007895	2.1026	0.65529	0.061186	0.43855
Vitamin B6 metabolism	12	0.57781	3	0.017195	1.7646	1	0.12301	0.02381
Histidine metabolism	16	0.77041	3	0.038128	1.4188	1	0.2456	0.05102
Pyrimidine metabolism	40	1.926	5	0.039613	1.4022	1	0.2456	0.11882
beta-Alanine metabolism	18	0.86671	3	0.051878	1.285	1	0.29005	0.25397
Monobactam biosynthesis	8	0.38521	2	0.05302	1.2756	1	0.29005	0
Glycerolipid metabolism	19	0.91486	3	0.059537	1.2252	1	0.30761	0.18589
One carbon pool by folate	21	1.0112	3	0.076341	1.1172	1	0.34551	0.01944
Cyanoamino acid metabolism	22	1.0593	3	0.085448	1.0683	1	0.34551	0
Valine, leucine and isoleucine biosynthesis	22	1.0593	3	0.085448	1.0683	1	0.34551	0.07509
Phenylalanine, tyrosine and tryptophan biosynthesis	22	1.0593	3	0.085448	1.0683	1	0.34551	0.1001
Starch and sucrose metabolism	22	1.0593	3	0.085448	1.0683	1	0.34551	0.2261
Nitrogen metabolism	11	0.52966	2	0.094928	1.0226	1	0.35339	0
Pyruvate metabolism	23	1.1075	3	0.094997	1.0223	1	0.35339	0.06494
Glycolysis or Gluconeogenesis	26	1.2519	3	0.12607	0.89938	1	0.43619	0.17315
Nicotinate and nicotinamide metabolism	13	0.62596	2	0.12663	0.89745	1	0.43619	0.0202
Inositol phosphate metabolism	28	1.3482	3	0.14857	0.82806	1	0.47646	0.09102
Arginine and proline metabolism	28	1.3482	3	0.14857	0.82806	1	0.47646	0.26605
Cysteine and methionine metabolism	46	2.2149	4	0.17692	0.75222	1	0.54845	0.04154
Fructose and mannose metabolism	18	0.86671	2	0.21363	0.67034	1	0.64089	0.29589
Ascorbate and aldarate metabolism	20	0.96301	2	0.24999	0.60208	1	0.64516	0
Lysine degradation	20	0.96301	2	0.24999	0.60208	1	0.64516	0
Propanoate metabolism	20	0.96301	2	0.24999	0.60208	1	0.64516	0.03951
Citrate cycle (TCA cycle)	20	0.96301	2	0.24999	0.60208	1	0.64516	0.10076
C5-Branched dibasic acid metabolism	6	0.2889	1	0.25668	0.59062	1	0.64516	0
Isoquinoline alkaloid biosynthesis	6	0.2889	1	0.25668	0.59062	1	0.64516	0.41176
Zeatin biosynthesis	21	1.0112	2	0.26827	0.57143	1	0.64998	0
Glycerophospholipid metabolism	38	1.8297	3	0.27532	0.56016	1	0.64998	0.13114
Glucosinolate biosynthesis	22	1.0593	2	0.28655	0.5428	1	0.64998	0
Thiamine metabolism	22	1.0593	2	0.28655	0.5428	1	0.64998	0.11561
Pantothenate and CoA biosynthesis	25	1.2038	2	0.34101	0.46723	1	0.7551	0.25329
Flavone and flavonol biosynthesis	9	0.43336	1	0.35944	0.44437	1	0.75973	0
Stilbenoid, diarylheptanoid and gingerol biosynthesis	9	0.43336	1	0.35944	0.44437	1	0.75973	0.11458
Sphingolipid metabolism	27	1.3001	2	0.37667	0.42404	1	0.77844	0.01512
Sulfur metabolism	12	0.57781	1	0.44818	0.34855	1	0.90609	0
Phenylpropanoid biosynthesis	33	1.589	2	0.47831	0.32029	1	0.94645	0.07795
Valine, leucine and isoleucine degradation	37	1.7816	2	0.5404	0.26728	1	1	0
Biotin metabolism	18	0.86671	1	0.59087	0.22851	1	1	0.08462
Tyrosine metabolism	18	0.86671	1	0.59087	0.22851	1	1	0.16757
Porphyrin metabolism	47	2.2631	2	0.67274	0.17216	1	1	0.0234
Lipoic acid metabolism	24	1.1556	1	0.69706	0.15673	1	1	0
Glycosylphosphatidylinositol (GPI)-anchor biosynthesis	28	1.3482	1	0.75224	0.12365	1	1	0
alpha-Linolenic acid metabolism	28	1.3482	1	0.75224	0.12365	1	1	0
Fatty acid biosynthesis	56	2.6964	2	0.7643	0.11674	1	1	0
Terpenoid backbone biosynthesis	30	1.4445	1	0.77598	0.11015	1	1	0
Ubiquinone and other terpenoid-quinone biosynthesis	48	2.3112	1	0.91014	0.040893	1	1	0
Flavonoid biosynthesis	48	2.3112	1	0.91014	0.040893	1	1	0.01878
Amino sugar and nucleotide sugar metabolism	52	2.5038	1	0.92677	0.033029	1	1	0.10781
