## Supplementary material for "Comparative Metabolomic Profiling Reveals Salinity Tolerance Mechanisms in a Rice Introgression Line": Table S2

### Sheet: TableS2_JN100-Jupiter_CON-SS
Table S2. Differentially accumulated metabolites (DAMs) in the JN-JU comparison under control and salt stress conditions. This table presents metabolites identified in the JN-JU comparison under control and salt stress conditions, together with their fold change (FC), log2 fold change [log2(FC)], raw p value, and −log10(p) value.
Control						Salt Stress
Metabolites_CON	FC	log2(FC)	Raw pval	LOG10(p)		Metabolites_SS	FC	log2(FC)	Raw pval	LOG10(p)
Pyrophosphate	1872000	20.836	2.3446e-06	5.6299		Glycitin	23661000	24.496	3.6023e-11	10.443
Glycitin	1603100	20.612	4.127e-11	10.384		Pyrophosphate	20482000	24.288	3.4773e-09	8.4588
8-Amino-7-oxononanoate	980670	19.903	2.7975e-07	6.5532		Sedoheptulose 7-phosphate	12215000	23.542	1.2407e-09	8.9063
TRIETHYLENE GLYCOL	835570	19.672	3.7425e-07	6.4268		TRIETHYLENE GLYCOL	10759000	23.359	2.3962e-09	8.6205
Phentermine	791520	19.594	1.0662e-07	6.9721		D-Arabinono-1,4-lactone	8380100	22.999	5.9329e-10	9.2267
Gluconic acid	699650	19.416	2.2934e-06	5.6395		Gluconic acid	6875600	22.713	7.3674e-11	10.133
D-Arabinono-1,4-lactone	635570	19.278	2.258e-06	5.6463		8-Amino-7-oxononanoate	6071300	22.534	7.4653e-09	8.127
Gabapentin	621780	19.246	5.5191e-07	6.2581		Gabapentin	5983000	22.512	3.3437e-09	8.4758
8-Amino-7-oxononanoic acid	578690	19.142	3.8285e-06	5.417		8-Amino-7-oxononanoic acid	5812200	22.471	6.1697e-09	8.2097
Sedoheptulose 7-phosphate	489580	18.901	3.1864e-07	6.4967		Phentermine	5771900	22.461	1.4691e-09	8.8329
3-Ketosphingosine	488810	18.899	3.47e-09	8.4597		3-Ketosphingosine	4307400	22.038	6.009e-09	8.2212
Diosmetin	457740	18.804	5.2712e-07	6.2781		S-Lactoylglutathione	4173300	21.993	1.6445e-08	7.784
Guanosine diphosphate	254370	17.957	6.5899e-06	5.1811		Guanosine diphosphate	3244300	21.629	1.3831e-11	10.859
Xenognosin B	250070	17.932	4.3795e-07	6.3586		Xenognosin B	2861300	21.448	1.9258e-09	8.7154
5-Feruloylquinic acid	239610	17.87	2.2736e-06	5.6433		Diosmetin	2787000	21.41	6.8743e-10	9.1628
DL-Ethionine	192800	17.557	2.4713e-05	4.6071		Kynurenic acid	2375100	21.18	1.3524e-11	10.869
S-Lactoylglutathione	152810	17.221	0.0018507	2.7327		DL-Ethionine	2264500	21.111	1.8563e-07	6.7314
Kynurenic acid	143810	17.134	3.8957e-07	6.4094		6-Methylcoumarin	1572000	20.584	3.8473e-09	8.4148
6-Methylcoumarin	129900	16.987	0.00032816	3.4839		NMNH	1495000	20.512	1.1406e-06	5.9429
2,3-Dihydroxyindole	69257	16.08	2.3663e-05	4.6259		5-Feruloylquinic acid	1098600	20.067	1.602e-11	10.795
Berberine	59018	15.849	2.637e-08	7.5789		D-Alanyl-D-alanine	977330	19.898	4.8319e-08	7.3159
Derrusnin	58350	15.832	6.3651e-07	6.1962		2,3-Dihydroxyindole	807920	19.624	6.928e-12	11.159
Pyridoxamine	56137	15.777	2.2967e-05	4.6389		Salicylic acid	671850	19.358	5.9339e-10	9.2267
5-hydroxy-coniferaldehyde	55734	15.766	2.3427e-08	7.6303		Pyridoxamine	661430	19.335	2.899e-09	8.5378
Safrole	47556	15.537	0.00035655	3.4479		5-hydroxy-coniferaldehyde	611530	19.222	1.6003e-08	7.7958
D-Alanyl-D-alanine	47264	15.528	6.29e-06	5.2013		Safrole	580270	19.146	3.6527e-09	8.4374
NMNH	44629	15.446	4.3082e-07	6.3657		Ribitol	565400	19.109	7.4126e-11	10.13
L-Ribulose	35731	15.125	7.2835e-05	4.1377		Derrusnin	427730	18.706	4.8349e-09	8.3156
D-Pipecolic acid	31478	14.942	2.7567e-05	4.5596		D-Pipecolic acid	399150	18.607	3.6488e-07	6.4378
Diethyl dicarbonate	31077	14.924	1.1497e-07	6.9394		Gaboxadol	352050	18.425	1.6519e-08	7.782
Salicylic acid	26794	14.71	7.2162e-07	6.1417		Diethyl dicarbonate	333980	18.349	3.343e-10	9.4759
Gaboxadol	22524	14.459	2.3536e-06	5.6283		L-Ribulose	308640	18.236	7.1349e-07	6.1466
Ribitol	19844	14.276	3.8548e-06	5.414		Pyrocatechol	285190	18.122	3.6755e-10	9.4347
Pyrocatechol	18007	14.136	0.00029573	3.5291		1-Hexanol	132690	17.018	1.2513e-08	7.9027
m-Xylene	13432	13.713	0.0002171	3.6633		Heptaminol	119530	16.867	3.0599e-07	6.5143
Scopolin	13160	13.684	0.0031581	2.5006		1-Butylamine	109630	16.742	1.2397e-07	6.9067
all-trans-Retinoic acid	12961	13.662	2.6582e-05	4.5754		Ambronide	107540	16.715	5.0326e-10	9.2982
1-Hexanol	12878	13.653	6.745e-05	4.171		Scopolin	107450	16.713	9.9095e-08	7.0039
1-Butylamine	9660.8	13.238	2.7847e-07	6.5552		all-trans-Retinoic acid	100070	16.611	5.3262e-07	6.2736
Leucine	9626.5	13.233	0.3739	0.42724		L-Pipecolic acid	87687	16.42	2.04e-10	9.6904
Heptaminol	8435.6	13.042	2.8051e-09	8.552		Nicotine	62103	15.922	0.00016604	3.7798
Ambronide	7730.8	12.916	0.038466	1.4149		2-Pyrrolidinone	54112	15.724	5.8544e-07	6.2325
5,5-Dimethyl-1-pyrroline N-oxide	7619.1	12.895	0.3739	0.42724		L-Aspartate-semialdehyde	52360	15.676	3.8955e-07	6.4094
L-Pipecolic acid	5896.8	12.526	3.0232e-05	4.5195		Perillyl alcohol	51882	15.663	4.0717e-08	7.3902
Perillyl alcohol	5830.9	12.509	2.6646e-08	7.5744		Toluene	41107	15.327	1.6175e-08	7.7912
Nicotine	5813.5	12.505	0.00038583	3.4136		Malvidin 3-(6-acetylglucoside)	38365	15.227	0.039955	1.3984
3-Hexen-1-ol	4223.5	12.044	1.9161e-05	4.7176		Berberine	35964	15.134	1.9216e-07	6.7163
4-Amino-5-hydroxymethyl-2-methylpyrimidine	4021.7	11.974	0.015606	1.8067		N-Methyl-a-aminoisobutyric acid	34376	15.069	2.3797e-07	6.6235
Toluene	2908.1	11.506	4.7787e-05	4.3207		4-Acetyl-1-methylcyclohexene	34083	15.057	9.8796e-09	8.0053
4-Acetyl-1-methylcyclohexene	2876.2	11.49	4.3416e-07	6.3624		3-Hexen-1-ol	28549	14.801	1.7758e-08	7.7506
N-Methyl-a-aminoisobutyric acid	2669.1	11.382	0.11613	0.93507		Maltotriose	28083	14.777	3.9347e-07	6.4051
Malvidin 3-(6-acetylglucoside)	2458.5	11.264	2.8729e-05	4.5417		m-Xylene	20897	14.351	1.8271e-07	6.7382
Malonic acid	1950.7	10.93	0.0089941	2.046		Xanthopterin	18901	14.206	7.3609e-07	6.1331
Xanthopterin	1776.5	10.795	3.8595e-06	5.4135		Tiglic acid	16605	14.019	5.2915e-08	7.2764
2-Hexenal	1618.5	10.66	1.3887e-06	5.8574		2-Keto-6-aminocaproate	14725	13.846	3.9085e-06	5.408
2-Pyrrolidinone	1461.7	10.513	0.3739	0.42724		2-Hexenal	13904	13.763	6.0387e-08	7.2191
Succinic acid	1255	10.293	4.2678e-05	4.3698		Leucine	10362	13.339	6.66e-07	6.1765
Tiglic acid	721.08	9.494	0.11636	0.93421		Ornithine	5492.8	12.423	3.7314e-06	5.4281
Maltotriose	668.12	9.384	0.3739	0.42724		beta-Alanine	3412.5	11.737	4.2439e-07	6.3722
beta-Alanine	647.74	9.3393	0.11624	0.93463		2,3,6-Trimethylbenzaldehyde	2253.5	11.138	5.1074e-07	6.2918
2,3,6-Trimethylbenzaldehyde	606.27	9.2438	1.3713e-07	6.8629		5,5-Dimethyl-1-pyrroline N-oxide	1872.7	10.871	0.11629	0.93446
2-Keto-6-aminocaproate	584.83	9.1919	0.11681	0.93251		4-Amino-5-hydroxymethyl-2-methylpyrimidine	898.44	9.8113	4.0672e-05	4.3907
L-Aspartate-semialdehyde	572.74	9.1617	0.11612	0.93509		Succinic acid	107.03	6.7419	6.5295e-05	4.1851
Ornithine	465.03	8.8612	0.00033768	3.4715		Malonic acid	70.025	6.1298	0.00087209	3.0594
Cytidine	77.745	6.2807	0.27243	0.56475		Cytidine	48.089	5.5876	4.2207e-07	6.3746
3-Hydroxymethylglutaric acid	49.276	5.6228	1.7225e-05	4.7638		3-Hydroxymethylglutaric acid	40.227	5.3301	9.3038e-08	7.0313
Galactosylglycerol	37.653	5.2347	0.0009202	3.0361		2-Hydroxycinnamic acid	24.872	4.6364	2.6836e-05	4.5713
L-Arginine	32.765	5.0341	0.00021655	3.6644		Galactosylglycerol	24.341	4.6053	1.3976e-05	4.8546
2-Hydroxycinnamic acid	18.818	4.234	0.00051665	3.2868		L-Arginine	23.8	4.5729	3.5638e-06	5.4481
L-Aspartic acid	9.2534	3.21	0.0010593	2.975		Oleamide	8.1135	3.0203	0.00091607	3.0381
Oleamide	8.9797	3.1667	0.0028532	2.5447		Maleic acid	6.8387	2.7737	0.00021367	3.6703
4-Dodecylbenzenesulfonic Acid	8.1815	3.0324	0.038953	1.4095		L-Aspartic acid	5.8389	2.5457	2.2182e-05	4.654
Lactic acid	7.88	2.9782	0.014049	1.8524		Serine	5.8386	2.5456	3.1594e-06	5.5004
Traumatic acid	7.3358	2.875	0.00079559	3.0993		Lactic acid	5.7543	2.5246	3.6239e-07	6.4408
4-(Diethylamino)benzaldehyde	6.9264	2.7921	0.54694	0.26206		Traumatic acid	3.5072	1.8103	0.00017588	3.7548
Hypoxanthine	4.9649	2.3118	0.72053	0.14235		Hypoxanthine	3.2961	1.7208	0.00033575	3.474
Serine	4.603	2.2026	0.00129	2.8894		Diphenylamine	3.2959	1.7207	0.0038663	2.4127
Tetraethylene glycol	3.8197	1.9334	0.0015881	2.7991		Tetraethylene glycol	3.2719	1.7101	0.0043594	2.3606
Maleic acid	3.539	1.8233	0.12441	0.90515		4-Dodecylbenzenesulfonic Acid	3.2322	1.6925	0.00089753	3.0469
Diphenylamine	3.3509	1.7445	0.11807	0.92785		Glycerol	2.8198	1.4956	0.021618	1.6652
Adenosine	3.3372	1.7386	0.020055	1.6978		Adenosine	2.6513	1.4067	4.7553e-06	5.3228
N-Acetyl-L-glutamic acid	3.255	1.7026	0.058082	1.236		D-Erythrose	2.5901	1.373	0.00018864	3.7244
D-Erythrose	3.1259	1.6443	0.0024522	2.6104		Stachyose	2.577	1.3657	3.527e-06	5.4526
Stachyose	3.0154	1.5923	0.037449	1.4266		1-Kestose	2.4262	1.2787	0.001038	2.9838
Niacinamide	2.7203	1.4438	0.0091286	2.0396		Shikimic acid	2.3916	1.258	0.00011843	3.9265
Adenosine monophosphate	2.6787	1.4215	0.10098	0.99575		Niacinamide	2.317	1.2123	0.00081021	3.0914
Adenine	2.4927	1.3177	0.11687	0.93231		Zidovudine	2.1493	1.1039	0.021662	1.6643
Citrulline	2.3597	1.2386	0.05336	1.2728		N-Acetyl-L-glutamic acid	2.1056	1.0743	3.6939e-05	4.4325
Vitexin	2.0625	1.0444	0.072965	1.1369		Adenine	2.0737	1.0522	5.2823e-06	5.2772
Shikimic acid	1.9992	0.99942	0.042348	1.3732		3'-AMP	2.0106	1.0076	0.043949	1.3571
Uridine	1.9824	0.98722	0.19023	0.72073		Uridine	1.9404	0.95636	4.4821e-06	5.3485
1-Kestose	1.8996	0.92572	0.24831	0.605		Oxidized glutathione	1.9312	0.94951	0.0013713	2.8629
Oxidized glutathione	1.6972	0.76313	0.30606	0.51419		Glutathione	1.9192	0.94054	0.00061197	3.2133
Glutathione	1.5841	0.66365	0.2407	0.61852		Vitexin	1.8971	0.92382	0.00017667	3.7528
Glycerol 3-phosphate	1.5581	0.63981	0.20603	0.68607		4-(Diethylamino)benzaldehyde	1.8341	0.87506	0.12697	0.89629
3'-AMP	1.4966	0.58167	0.10854	0.9644		Oenin	1.7887	0.83888	0.0011949	2.9227
cis-4-Hydroxy-D-proline	1.4152	0.50099	0.40147	0.39635		D-Malic acid	1.6787	0.74735	0.0010988	2.9591
D-Malic acid	1.3526	0.43577	0.16361	0.78619		Adenosine monophosphate	1.5028	0.58767	0.0010127	2.9945
myo-Inositol	1.2932	0.37098	0.5436	0.26472		Citrulline	1.4674	0.55329	0.020604	1.686
Sucrose	1.2571	0.33009	0.11355	0.9448		Isoorientin	1.4432	0.52923	0.00040467	3.3929
Putrescine	1.2283	0.29667	0.85925	0.065879		Putrescine	1.4366	0.52268	0.10217	0.99066
Cyclic GMP	1.066	0.092251	0.58492	0.2329		6-Hydroxyluteolin 6,3'-dimethyl ether 7-glucoside	1.3483	0.43113	0.020848	1.6809
DL-Propargylglycine	1.0597	0.08372	0.88207	0.054497		Glycerol 3-phosphate	1.3365	0.4185	0.0059631	2.2245
Phosphate	1.0486	0.068406	0.87871	0.056156		Sucrose	1.3023	0.38102	0.00029218	3.5343
Zidovudine	1.0153	0.021933	0.41009	0.38712		Cyclic GMP	1.2519	0.3241	0.56183	0.25039
Oenin	0.98272	-0.025147	0.7928	0.10084		myo-Inositol	1.2319	0.30086	0.013819	1.8595
Isoorientin	0.95932	-0.059917	0.44561	0.35105		Melezitose	1.1566	0.20986	0.27879	0.55472
Glycerol	0.9514	-0.071878	0.43547	0.36104		Diacetyl	1.0899	0.12424	0.16371	0.78592
Melezitose	0.92393	-0.11414	0.61595	0.21045		D-Glutamine	1.0684	0.095416	0.25212	0.59838
6-Hydroxyluteolin 6,3'-dimethyl ether 7-glucoside	0.9098	-0.13639	0.42108	0.37564		Allantoin	0.93674	-0.094277	0.066816	1.1751
D-Proline	0.70523	-0.50383	0.30458	0.51631		L-Asparagine	0.92347	-0.11487	0.11773	0.9291
4-Methoxybenzaldehyde	0.69695	-0.52088	0.3658	0.43676		DL-Propargylglycine	0.88807	-0.17125	0.063105	1.1999
Suberic acid	0.64294	-0.63725	0.39286	0.40576		Phosphate	0.85577	-0.22471	0.087971	1.0557
D-Glutamine	0.58294	-0.77858	0.10871	0.96373		4-Methoxybenzaldehyde	0.84728	-0.2391	0.11058	0.95633
4-Hydroxybenzoic acid	0.57158	-0.80697	0.14175	0.84847		cis-4-Hydroxy-D-proline	0.84267	-0.24695	0.14381	0.84222
Allantoin	0.54675	-0.87106	0.021531	1.6669		4-Hydroxybenzoic acid	0.79037	-0.3394	0.2326	0.63339
Apiin	0.53002	-0.91588	0.082976	1.081		Apiin	0.71007	-0.49396	0.02204	1.6568
Diethylphosphate	0.46941	-1.0911	0.65311	0.18501		D-Proline	0.63336	-0.65889	0.01177	1.9292
L-Asparagine	0.41787	-1.2589	0.02988	1.5246		Suberic acid	0.60334	-0.72897	0.098667	1.0058
Glucose 6-phosphate	0.36346	-1.4601	0.0069008	2.1611		Glucose 6-phosphate	0.54412	-0.87801	0.00079868	3.0976
L-Tyrosine	0.2694	-1.8922	0.0014279	2.8453		Glyceric acid	0.5317	-0.91132	0.00090428	3.0437
Glyceric acid	0.25539	-1.9692	6.1058e-05	4.2143		Diethylphosphate	0.5008	-0.99768	0.90767	0.042074
D-Serine	0.21679	-2.2056	0.066457	1.1775		D-Serine	0.3927	-1.3485	0.00040496	3.3926
Histidinal	0.1737	-2.5253	0.00032391	3.4896		L-Tyrosine	0.35318	-1.5015	5.893e-05	4.2297
Glutamic acid	0.14364	-2.7995	0.0012156	2.9152		Linamarin	0.34187	-1.5485	0.3739	0.42724
4-methyl-hexanoic acid	0.084257	-3.5691	0.12402	0.90653		alpha-Curcumene	0.30254	-1.7248	0.3739	0.42724
2-Furancarboxaldehyde	0.073494	-3.7662	0.0049855	2.3023		4-methyl-hexanoic acid	0.19771	-2.3385	0.40854	0.38877
Saponarin	0.053974	-4.2116	0.0024385	2.6129		Glutamic acid	0.18605	-2.4262	8.5264e-05	4.0692
Histidine	0.044864	-4.4783	0.0009335	3.0299		2-Furancarboxaldehyde	0.12559	-2.9932	0.22249	0.65268
3-Methylcytosine	0.041281	-4.5984	0.00071135	3.1479		Histidinal	0.11331	-3.1416	1.6531e-07	6.7817
Isovitexin	0.027047	-5.2084	0.13105	0.88256		Histidine	0.099329	-3.3316	5.8713e-05	4.2313
Guanosine	0.021646	-5.5298	0.00018533	3.7321		Saponarin	0.071599	-3.8039	4.6486e-06	5.3327
Acetone cyanohydrin	0.0068115	-7.1978	0.02207	1.6562		3-Methylcytosine	0.060672	-4.0428	5.7296e-06	5.2419
Isocaproic acid	0.0045862	-7.7685	0.3739	0.42724		Isovitexin	0.046801	-4.4173	3.5533e-05	4.4494
Isorhamnetin 3-glucoside	0.0034268	-8.1889	1.7851e-07	6.7483		Guanosine	0.030796	-5.0211	3.0862e-07	6.5106
5-Aminolevulinic acid	0.0030226	-8.37	0.12035	0.91954		5,5-Dimethyl-2(5H)-furanone	0.00041865	-11.222	0.11672	0.93284
N,N-Dimethylformamide	0.0028984	-8.4305	2.7042e-05	4.568		Isorhamnetin 3-glucoside	0.0002066	-12.241	1.7161e-05	4.7655
5,5-Dimethyl-2(5H)-furanone	0.0025948	-8.5902	0.1173	0.93072		Isocaproic acid	0.00016211	-12.591	0.11622	0.93473
N5-Methylglutamine	0.0025456	-8.6178	1.9991e-05	4.6992		Dehydroascorbic acid	0.00011843	-13.044	2.0072e-08	7.6974
Isoleucine	0.0019319	-9.0157	4.5965e-05	4.3376		L-Norleucine	0.00011228	-13.121	5.2862e-08	7.2769
Caprylic acid	0.0019266	-9.0198	8.9176e-07	6.0497		Caprylic acid	0.00010476	-13.221	1.8525e-06	5.7322
Diacetyl	0.0015731	-9.3121	2.9269e-07	6.5336		N,N-Dimethylformamide	0.00010092	-13.274	7.2601e-08	7.1391
Linamarin	0.0013646	-9.5173	0.00021277	3.6721		5-Aminolevulinic acid	9.4441e-05	-13.37	5.3823e-08	7.269
L-Norleucine	0.0009644	-10.018	6.8759e-09	8.1627		2-Dodecenal	8.367e-05	-13.545	0.040394	1.3937
2,3-Butanediol	0.00089061	-10.133	0.11829	0.92704		caffeoylshikimate	7.7169e-05	-13.662	3.0675e-07	6.5132
2-Dodecenal	0.00086243	-10.179	0.11734	0.93055		p-Cresol	5.6268e-05	-14.117	8.2697e-06	5.0825
p-Cresol	0.00075366	-10.374	0.00010409	3.9826		Acrolein	4.2809e-05	-14.512	1.6677e-08	7.7779
caffeoylshikimate	0.00073128	-10.417	1.4435e-07	6.8406		2,3-Butanediol	4.2487e-05	-14.523	0.11619	0.93483
Isoguvacine	0.00067163	-10.54	2.5703e-06	5.59		N5-Methylglutamine	4.0674e-05	-14.586	3.993e-08	7.3987
Acrolein	0.00047346	-11.044	1.829e-09	8.7378		1-Piperidinecarboxaldehyde	3.684e-05	-14.728	2.9453e-07	6.5309
alpha-Curcumene	0.00043073	-11.181	3.4391e-07	6.4636		Isoguvacine	3.435e-05	-14.829	1.1164e-07	6.9522
Dehydroascorbic acid	0.00040088	-11.285	5.9262e-09	8.2272		Isoleucine	2.2665e-05	-15.429	5.6033e-07	6.2516
1-Piperidinecarboxaldehyde	0.0003361	-11.539	2.9285e-08	7.5334		Acetone cyanohydrin	1.7055e-05	-15.839	2.0929e-09	8.6792
2-Furoylglycine	0.00030624	-11.673	1.758e-08	7.755		2-Furoylglycine	1.651e-05	-15.886	5.5037e-10	9.2593
4-Ethoxy-4-oxobut-2-enoic acid	0.00025805	-11.92	3.189e-11	10.496		Piracetam	1.5693e-05	-15.96	2.0844e-07	6.681
2-Ketobutyric acid	0.00021247	-12.2	2.1958e-07	6.6584		2-Ketobutyric acid	1.2151e-05	-16.329	8.1966e-08	7.0864
Piracetam	0.00021095	-12.211	4.9359e-08	7.3066		N-Acetylserine	1.0811e-05	-16.497	4.9132e-10	9.3086
Succinic acid semialdehyde	0.00017007	-12.522	2.8682e-06	5.5424		4-Ethoxy-4-oxobut-2-enoic acid	1.0446e-05	-16.547	2.432e-09	8.614
Methcathinone	8.3851e-05	-13.542	8.9436e-06	5.0485		Methcathinone	1.0328e-05	-16.563	0.0013102	2.8827
Cytosine	7.2473e-05	-13.752	1.6163e-06	5.7915		5-Hydroxyisourate	8.2485e-06	-16.887	1.2512e-10	9.9027
Cyclic AMP	6.5157e-05	-13.906	5.9025e-05	4.229		D-Tryptophan	7.3111e-06	-17.061	9.5013e-08	7.0222
5-Hydroxyisourate	5.6389e-05	-14.114	2.1463e-10	9.6683		3-Furoic acid	6.917e-06	-17.141	1.488e-06	5.8274
D-Erythrose 4-phosphate	5.4789e-05	-14.156	3.6988e-10	9.4319		2-Aminoacetophenone	6.4967e-06	-17.232	1.0198e-08	7.9915
N-Acetylserine	5.4253e-05	-14.17	7.8741e-11	10.104		D-Lactic acid	5.9715e-06	-17.353	4.6893e-08	7.3289
D-Lactic acid	5.2815e-05	-14.209	2.6873e-10	9.5707		N-alpha-Acetyl-L-lysine	5.6349e-06	-17.437	2.5923e-09	8.5863
N-alpha-Acetyl-L-lysine	5.2607e-05	-14.214	1.3225e-08	7.8786		Cytosine	4.981e-06	-17.615	6.4991e-08	7.1871
2-Aminoacetophenone	4.3972e-05	-14.473	1.8975e-08	7.7218		Succinic acid semialdehyde	4.2859e-06	-17.832	1.6287e-07	6.7882
Fosfosal	3.3437e-05	-14.868	4.9984e-09	8.3012		Benzoic acid	4.1069e-06	-17.894	7.0874e-09	8.1495
Benzoic acid	3.3078e-05	-14.884	1.322e-08	7.8788		D-Erythrose 4-phosphate	4.0606e-06	-17.91	3.9477e-12	11.404
3-Furoic acid	3.1279e-05	-14.964	1.7699e-06	5.7521		4-Hydroxybenzaldehyde	3.6376e-06	-18.069	1.5019e-09	8.8234
Guanine	2.9735e-05	-15.037	1.0013e-06	5.9994		Cyclic AMP	3.5425e-06	-18.107	1.4574e-05	4.8364
4-Hydroxybenzaldehyde	2.9714e-05	-15.039	1.3949e-09	8.8555		Fosfosal	3.4023e-06	-18.165	4.4628e-10	9.3504
Tributyl Phosphate	2.6127e-05	-15.224	2.4473e-06	5.6113		Tributyl Phosphate	2.5649e-06	-18.573	5.4491e-07	6.2637
N-Acetyl-b-glucosaminylamine	2.3777e-05	-15.36	4.086e-10	9.3887		Guanine	2.3051e-06	-18.727	2.0431e-06	5.6897
AICAR	2.2433e-05	-15.444	3.6802e-11	10.434		m-Coumaric acid	2.2355e-06	-18.771	3.3217e-09	8.4786
D-Tryptophan	1.9317e-05	-15.66	8.4854e-10	9.0713		1-O-Sinapoyl-beta-D-glucose	2.0354e-06	-18.906	1.1308e-08	7.9466
m-Coumaric acid	1.7269e-05	-15.821	3.6312e-09	8.44		2-Hydroxybenzaldehyde	2.0356e-06	-18.906	1.7663e-08	7.7529
Deoxyguanosine	1.6314e-05	-15.904	7.0942e-10	9.1491		N-Acetyl-b-glucosaminylamine	2.0163e-06	-18.92	3.1733e-09	8.4985
5-Thymidylic acid	1.5275e-05	-15.999	1.4042e-07	6.8526		Deoxyguanosine	1.8745e-06	-19.025	1.6848e-09	8.7734
beta-Lactose	1.4864e-05	-16.038	2.2835e-10	9.6414		D-fructose 6-phosphate	1.4113e-06	-19.435	4.6316e-10	9.3343
O-Phosphoethanolamine	1.4522e-05	-16.071	2.9431e-08	7.5312		Xanthurenic acid	1.2774e-06	-19.578	1.4276e-09	8.8454
2-Hydroxybenzaldehyde	1.4208e-05	-16.103	1.6751e-11	10.776		beta-Glucogallin	1.2312e-06	-19.632	9.2532e-09	8.0337
Xanthurenic acid	1.3495e-05	-16.177	4.6695e-11	10.331		5-Thymidylic acid	1.1644e-06	-19.712	9.0942e-12	11.041
D-fructose 6-phosphate	1.3284e-05	-16.2	2.5661e-08	7.5907		beta-Lactose	1.078e-06	-19.823	3.2263e-10	9.4913
Oxoglutaric acid	8.8866e-06	-16.78	8.3521e-08	7.0782		O-Phosphoethanolamine	9.8932e-07	-19.947	9.0567e-10	9.043
1-O-Sinapoyl-beta-D-glucose	8.203e-06	-16.895	2.2985e-09	8.6386		AICAR	8.5964e-07	-20.15	8.908e-13	12.05
L-Methionine S-oxide	6.7193e-06	-17.183	1.3717e-12	11.863		D-Phenylalanine	8.4216e-07	-20.179	2.2576e-08	7.6464
D-Phenylalanine	5.1416e-06	-17.569	5.7021e-10	9.244		L-Methionine S-oxide	6.2211e-07	-20.616	7.2426e-12	11.14
L-Targinine	4.942e-06	-17.626	1.1694e-10	9.9321		L-Targinine	5.5524e-07	-20.78	8.2537e-12	11.083
Lysine	4.0332e-06	-17.92	4.6234e-12	11.335		L-Gulose	5.0006e-07	-20.931	4.356e-10	9.3609
L-Gulose	3.7838e-06	-18.012	1.9593e-09	8.7079		Lysine	4.9931e-07	-20.934	4.4372e-10	9.3529
Luteolin 4'-glucoside	3.3836e-06	-18.173	5.6537e-11	10.248		Luteolin 4'-glucoside	3.7997e-07	-21.328	2.0843e-10	9.681
Asymmetric dimethylarginine	2.1979e-06	-18.795	6.8288e-11	10.166		Glutamine	3.6613e-07	-21.381	5.296e-11	10.276
Glutamine	1.8517e-06	-19.043	1.0666e-10	9.972		Oxoglutaric acid	3.2678e-07	-21.545	3.8641e-11	10.413
Gentisic acid	1.5141e-06	-19.333	8.1193e-08	7.0905		Gentisic acid	2.9203e-07	-21.707	2.3395e-08	7.6309
beta-Glucogallin	1.4516e-06	-19.394	3.9558e-09	8.4028		Asymmetric dimethylarginine	2.5669e-07	-21.893	7.0417e-12	11.152
Pantothenic acid	1.2307e-06	-19.632	3.8521e-13	12.414		Pantothenic acid	1.653e-07	-22.528	1.639e-13	12.785
Rutin	5.5534e-07	-20.78	1.0412e-07	6.9825		Violanthin	5.659e-08	-24.075	4.0122e-10	9.3966
Violanthin	5.4905e-07	-20.797	2.1455e-11	10.668		Glutamine	3.9228e-08	-24.604	8.4401e-10	9.0737
Quinic acid	4.3076e-07	-21.147	2.9005e-10	9.5375		Quinic acid	2.0206e-08	-25.561	1.711e-11	10.767
Lactulose	5.2387e-08	-24.186	4.2818e-11	10.368		Lactulose	4.5326e-09	-27.717	9.5167e-12	11.022

### Sheet: TableS2_JN100_JU_NB_SS
Table S2. Differentially accumulated metabolites (DAMs) across the JN100, Jupiter, and Nona Bokra salt stress conditions.
JN100						Jupiter						Nona Bokra
Metabolites_JN100	FC	log2(FC)	Raw pval	LOG10(p)		Metabolites_Jupiter	FC	log2(FC)	Raw pval	LOG10(p)		Metabolites_NonaBokra	FC	log2(FC)	Raw pval	LOG10(p)
Diacetyl	4553.2	12.153	0.3739	0.42724		Malonic acid	20.67	4.3695	0.064515	1.1903		5,5-Dimethyl-1-pyrroline N-oxide	494.81	8.9507	0.11844	0.92652
L-Aspartate-semialdehyde	7.9132	2.9843	0.22557	0.64672		Isoleucine	7.3742	2.8825	0.012907	1.8892		Glycerol 3-phosphate	33.784	5.0783	0.36933	0.43259
Glycerol	4.2843	2.0991	0.27312	0.56364		N5-Methylglutamine	5.4144	2.4368	0.0083529	2.0782		Deoxyuridine	8.9722	3.1655	0.19372	0.71283
4-methyl-hexanoic acid	4.0284	2.0102	0.14623	0.83498		Succinic acid	4.4492	2.1536	0.0038157	2.4184		L-Gulose	3.5229	1.8168	0.2845	0.54592
Maltotriose	3.6396	1.8638	0.11142	0.95303		4-Amino-5-hydroxymethyl-2-methylpyrimidine	4.3147	2.1093	0.26736	0.5729		Isonicotinic acid	3.3689	1.7523	0.0046884	2.329
2-Pyrrolidinone	3.2041	1.6799	0.11624	0.93464		Succinic acid semialdehyde	3.4331	1.7795	0.020486	1.6885		N5-Methylglutamine	2.9393	1.5555	0.00011343	3.9453
NMNH	2.8981	1.5351	0.070992	1.1488		5-Aminolevulinic acid	2.7714	1.4706	0.28008	0.55271		Gluconic acid	2.702	1.434	0.18584	0.73086
2-Furancarboxaldehyde	2.651	1.4066	0.56393	0.24878		Traumatic acid	2.5742	1.3641	0.0034162	2.4665		4-Hydroxybenzoic acid	2.5281	1.338	0.29484	0.53041
D-Serine	2.6012	1.3792	0.15381	0.81302		N,N-Dimethylformamide	2.4846	1.313	0.05809	1.2359		Acrolein	2.3953	1.2602	0.19826	0.70276
Ribitol	2.4649	1.3016	0.043406	1.3624		Isocaproic acid	2.4544	1.2954	0.50881	0.29344		L-Norleucine	2.2754	1.1861	0.23939	0.6209
Zidovudine	2.4442	1.2893	0.31119	0.50697		Oxoglutaric acid	2.3527	1.2343	0.0046662	2.331		Ichthynone	2.2222	1.152	0.11941	0.92294
Shikimic acid	2.4316	1.2819	0.014055	1.8522		AICAR	2.2576	1.1748	3.6789e-06	5.4343		Sucrose	2.1361	1.095	0.020719	1.6836
S-Lactoylglutathione	2.3628	1.2405	0.26053	0.58414		Hypoxanthine	2.198	1.1362	0.11741	0.93031		D-Arabinono-1,4-lactone	2.0301	1.0215	0.11734	0.93054
2-Keto-6-aminocaproate	2.1793	1.1239	0.3403	0.46814		4-Ethoxy-4-oxobut-2-enoic acid	2.1372	1.0957	0.00029099	3.5361		Gluconolactone	2.0228	1.0164	0.3243	0.48905
Salicylic acid	2.1693	1.1172	0.025788	1.5886		cis-4-Hydroxy-D-proline	2.0995	1.0701	0.0019327	2.7138		Oxidized glutathione	2.0145	1.0104	0.035093	1.4548
Sedoheptulose 7-phosphate	2.1585	1.11	0.027937	1.5538		Cytidine	2.083	1.0586	0.00018562	3.7314		TRIETHYLENE GLYCOL	2.0047	1.0034	0.7975	0.09827
Tiglic acid	1.9931	0.99499	0.34208	0.46587		Shikimic acid	2.0326	1.0233	0.00019744	3.7046		3-Hydroxymethylglutaric acid	1.9346	0.95207	0.01972	1.7051
3'-AMP	1.979	0.98479	0.074641	1.127		Adenosine monophosphate	2.0131	1.0094	0.014457	1.8399		D-Fructose	1.898	0.92451	0.0049563	2.3048
Isoorientin	1.9738	0.981	0.28956	0.53826		Stachyose	2.0119	1.0086	0.00052748	3.2778		Isoeugenol	1.7839	0.83505	0.087302	1.059
Diethylphosphate	1.9162	0.93828	0.054651	1.2624		N-Acetyl-L-glutamic acid	1.9421	0.95761	0.0019979	2.6994		Diethyl dicarbonate	1.7154	0.77852	0.00012125	3.9163
Isovitexin	1.8157	0.86055	0.33501	0.47494		Quinic acid	1.8444	0.88313	0.00028956	3.5383		Succinic acid semialdehyde	1.6995	0.76511	0.0018823	2.7253
D-Alanyl-D-alanine	1.789	0.83912	0.18521	0.73234		2,3-Butanediol	1.814	0.85915	0.93077	0.031156		L-Asparagine	1.657	0.72857	0.002926	2.5337
Stachyose	1.7194	0.7819	0.11533	0.93806		Glycerol 3-phosphate	1.7999	0.8479	0.0007362	3.133		Shikimic acid	1.6099	0.68699	0.00029005	3.5375
Melezitose	1.6806	0.749	0.15612	0.80654		Diethylphosphate	1.7961	0.84488	0.72544	0.1394		Guanosine	1.5927	0.67144	0.0066429	2.1776
Maleic acid	1.6489	0.72153	0.224	0.64975		Citrulline	1.7201	0.78248	0.00016289	3.7881		Cytidine	1.5767	0.6569	0.085153	1.0698
Oenin	1.5582	0.63988	0.10153	0.99341		4-methyl-hexanoic acid	1.7168	0.77969	0.7969	0.098597		3-Furoic acid	1.5308	0.61433	0.11706	0.9316
Glycerol 3-phosphate	1.5439	0.62659	0.12956	0.88751		Galactosylglycerol	1.7145	0.77776	0.078218	1.1067		2-Hydroxycinnamic acid	1.4962	0.58135	0.45088	0.34594
Glucose 6-phosphate	1.482	0.56758	0.11553	0.93731		DL-Propargylglycine	1.7081	0.77242	0.0029507	2.5301		Glutathione	1.4754	0.56111	0.004554	2.3416
Serine	1.4648	0.55075	0.075902	1.1197		Isoguvacine	1.6916	0.75839	0.1211	0.91686		Indoleacetaldehyde	1.4624	0.54838	0.52451	0.28025
Hypoxanthine	1.4593	0.54531	0.37686	0.42382		2-Furoylglycine	1.6047	0.68234	0.0053538	2.2713		Melezitose	1.4321	0.51814	0.026202	1.5817
Saponarin	1.4488	0.53483	0.30398	0.51715		Cyclic AMP	1.5912	0.67015	0.56557	0.24752		Niacinamide	1.424	0.50999	0.0094226	2.0258
DL-Propargylglycine	1.4314	0.51745	0.097527	1.0109		Caprylic acid	1.5909	0.66988	0.25052	0.60115		Isoorientin	1.4225	0.50844	0.15076	0.82171
Kynurenic acid	1.4288	0.51477	0.14445	0.84028		2-Furancarboxaldehyde	1.5514	0.63353	0.0047908	2.3196		Scopolin	1.4091	0.49474	0.014276	1.8454
Vitexin	1.4256	0.5116	0.18505	0.73271		Vitexin	1.5499	0.63218	0.019089	1.7192		Methylmalonic acid	1.3954	0.48072	0.35392	0.4511
1-Kestose	1.4044	0.48993	0.28404	0.54663		D-Erythrose	1.5203	0.60435	0.0062979	2.2008		Ribitol	1.3903	0.47544	0.068737	1.1628
Allantoin	1.3745	0.45888	0.11109	0.95433		2-Ketobutyric acid	1.5127	0.59715	0.11853	0.92617		Pentaethylene glycol	1.3893	0.47434	0.21465	0.66827
Pyrocatechol	1.3702	0.45436	0.39663	0.40161		3'-AMP	1.4731	0.55886	0.017432	1.7586		Citric acid	1.3819	0.46661	0.095621	1.0194
Cyclic GMP	1.3572	0.44063	0.365	0.43771		Glycerol	1.4453	0.53135	0.27367	0.56277		Glycerol	1.3797	0.46434	0.30905	0.50997
Gaboxadol	1.3522	0.43534	0.29887	0.52452		D-Serine	1.436	0.5221	0.0033168	2.4793		Diphenylamine	1.3715	0.45572	0.23275	0.63311
Malvidin 3-(6-acetylglucoside)	1.3501	0.43303	0.50094	0.30022		Isorhamnetin 3-glucoside	1.435	0.52107	0.66923	0.17442		Quinic acid	1.3698	0.45395	0.023692	1.6254
Apiin	1.3284	0.40966	0.3215	0.49281		Melezitose	1.3426	0.425	0.045458	1.3424		1,2,3-Trihydroxybenzene	1.3605	0.44417	0.075705	1.1209
Putrescine	1.3276	0.4088	0.43606	0.36046		Isoorientin	1.3121	0.39185	0.12999	0.8861		D-Phenylalanine	1.3578	0.44124	0.13661	0.86451
Oxidized glutathione	1.3118	0.39157	0.34559	0.46144		3-Hydroxymethylglutaric acid	1.3004	0.379	0.011259	1.9485		Kynurenic acid	1.3424	0.42476	0.010572	1.9758
Cytidine	1.2884	0.36558	0.23829	0.62289		O-Phosphoethanolamine	1.2699	0.34474	0.12005	0.92065		Caprylic acid	1.3287	0.41002	0.45055	0.34626
L-Pipecolic acid	1.2865	0.36343	0.41921	0.37757		Cytosine	1.2588	0.332	0.4068	0.39062		Traumatic acid	1.3164	0.3966	0.2884	0.54001
Glycitin	1.2769	0.35263	0.0037782	2.4227		myo-Inositol	1.244	0.31495	0.0087549	2.0577		Thymoquinone	1.307	0.38622	0.21056	0.67663
D-Erythrose	1.2597	0.33307	0.1866	0.72909		Rutin	1.2247	0.29247	0.31248	0.50518		Sphingosine	1.2996	0.37805	0.30471	0.51612
N-Acetyl-L-glutamic acid	1.2563	0.32923	0.37157	0.42996		L-Arginine	1.1997	0.26265	0.0024096	2.6181		4-Hydroxy-2-butenoic acid gamma-lactone	1.2817	0.35802	0.096835	1.014
cis-4-Hydroxy-D-proline	1.2502	0.32211	0.37419	0.4269		beta-Lactose	1.1929	0.25444	0.032658	1.486		Kojic acid	1.2755	0.35105	0.017587	1.7548
Traumatic acid	1.2307	0.29948	0.26301	0.58003		Sucrose	1.1857	0.24571	0.014368	1.8426		4-methyl-hexanoic acid	1.2644	0.3384	0.31765	0.49805
2-Hydroxycinnamic acid	1.2292	0.29768	0.38555	0.41392		D-Erythrose 4-phosphate	1.1673	0.22318	0.01293	1.8884		D-Alanyl-D-alanine	1.2598	0.33319	0.15482	0.81017
Sucrose	1.2283	0.29664	0.10376	0.98397		Piracetam	1.163	0.2178	0.56695	0.24646		D-Serine	1.2584	0.33153	0.20685	0.68434
Heptaminol	1.2259	0.29385	0.48936	0.31037		Lactic acid	1.159	0.21291	0.054429	1.2642		4-Hydroxycinnamic acid	1.2537	0.32619	0.20783	0.68228
Toluene	1.2229	0.29029	0.48191	0.31704		p-Cresol	1.1588	0.2126	0.64981	0.18721		Curlone	1.2312	0.30008	0.40279	0.39492
Ambronide	1.2035	0.26723	0.40691	0.3905		Cyclic GMP	1.1557	0.20879	0.91385	0.039125		Pyridoxamine	1.2086	0.27329	0.0027279	2.5642
myo-Inositol	1.185	0.24483	0.45063	0.34618		Serine	1.1549	0.20772	0.16955	0.77069		Histidine	1.1964	0.25867	0.0011361	2.9446
Glutathione	1.1744	0.23188	0.4629	0.33451		Zidovudine	1.1543	0.20705	0.284	0.54669		4-Amino-5-hydroxymethyl-2-methylpyrimidine	1.19	0.25101	0.049843	1.3024
D-Arabinono-1,4-lactone	1.1407	0.18993	0.54922	0.26025		Oxidized glutathione	1.1528	0.20519	0.43625	0.36027		L-Tyrosine	1.1855	0.24549	0.23862	0.62229
Adenosine monophosphate	1.1294	0.17559	0.56093	0.25109		Niacinamide	1.1518	0.20389	0.086143	1.0648		Diacetyl	1.1734	0.23066	0.51437	0.28873
Guanosine	1.1287	0.17461	0.53157	0.27444		Phosphate	1.148	0.19918	0.07373	1.1324		L-Tryptophan	1.1724	0.22941	0.4177	0.37914
N-Methyl-a-aminoisobutyric acid	1.1144	0.15622	0.40865	0.38865		Putrescine	1.1351	0.18278	0.2334	0.6319		Capsidiol	1.1718	0.22868	0.32802	0.4841
TRIETHYLENE GLYCOL	1.114	0.15574	0.5808	0.23597		5-Thymidylic acid	1.1349	0.18252	0.40608	0.39138		Hypoxanthine	1.1639	0.21892	0.29095	0.53618
3-Methylcytosine	1.1128	0.15415	0.59085	0.22852		Guanine	1.116	0.15833	0.90489	0.043406		myo-Inositol	1.1614	0.21585	0.045994	1.3373
Galactosylglycerol	1.1083	0.14838	0.61436	0.21158		Adenosine	1.1096	0.15	0.20599	0.68615		5-Feruloylquinic acid	1.1569	0.21028	0.17235	0.76358
Guanosine diphosphate	1.1034	0.14197	0.58638	0.23182		1-Kestose	1.0996	0.13698	0.1673	0.77651		Adenosine	1.1471	0.19795	0.012368	1.9077
Glutamic acid	1.1026	0.14089	0.60437	0.2187		Saponarin	1.0921	0.12717	0.02205	1.6566		Oenin	1.1403	0.1894	0.043377	1.3627
D-Pipecolic acid	1.097	0.13361	0.62996	0.20069		Adenine	1.091	0.12566	0.23304	0.63256		Glycitin	1.1335	0.18081	0.20783	0.68228
Glyceric acid	1.0792	0.10996	0.42409	0.37254		D-Proline	1.0595	0.083364	0.1124	0.94924		Adenine	1.1314	0.17817	0.031489	1.5018
Histidine	1.0742	0.10326	0.65056	0.18671		Isovitexin	1.0493	0.069444	0.033271	1.4779		Inosine	1.1232	0.16764	0.015216	1.8177
Citrulline	1.0697	0.097201	0.68274	0.16574		Suberic acid	1.04	0.056532	0.78532	0.10495		D-Lysine	1.1216	0.16554	0.264	0.5784
3-Hydroxymethylglutaric acid	1.0616	0.086285	0.62555	0.20374		L-Aspartic acid	1.037	0.052368	0.656	0.1831		N,N-Dimethylformamide	1.1122	0.1534	0.63295	0.19863
Safrole	1.0556	0.078098	0.52759	0.2777		N-Acetyl-b-glucosaminylamine	1.0202	0.028855	0.85723	0.066902		Histidinal	1.1066	0.14615	0.011199	1.9508
6-Methylcoumarin	1.047	0.066223	0.52418	0.28052		Lactulose	0.99992	-0.00011145	0.99402	0.0026056		caffeoylshikimate	1.0977	0.13455	0.3613	0.44213
4-Hydroxybenzoic acid	1.0344	0.048802	0.72861	0.13751		Tetraethylene glycol	0.9917	-0.012025	0.93181	0.030672		Uridine	1.0943	0.13005	0.50376	0.29777
4-Acetyl-1-methylcyclohexene	1.0252	0.035871	0.82129	0.085504		Apiin	0.99154	-0.012262	0.79169	0.10145		Sedoheptulose	1.0623	0.087183	0.80223	0.095703
Ornithine	1.0219	0.031224	0.70759	0.15022		Glucose 6-phosphate	0.98998	-0.014531	0.75506	0.12202		2,2,6,6-Tetramethyl-4-piperidinone	1.0545	0.076564	0.70543	0.15155
4-Methoxybenzaldehyde	1.0207	0.029491	0.57414	0.24098		Uridine	0.98907	-0.015852	0.95849	0.018414		6-Hydroxyluteolin 6,3'-dimethyl ether 7-glucoside	1.0482	0.067853	0.31185	0.50605
Pyridoxamine	1.0193	0.027649	0.6512	0.18628		Diphenylamine	0.97672	-0.033987	0.99128	0.0038031		Succinic acid	1.0474	0.066875	0.44957	0.34721
DL-Ethionine	1.0162	0.023116	0.67824	0.16862		Glutathione	0.96928	-0.045013	0.87435	0.058314		1-Piperidinecarboxaldehyde	1.0433	0.061142	0.64914	0.18766
2,3-Dihydroxyindole	1.0092	0.013242	0.59679	0.22418		Acrolein	0.95682	-0.063675	0.63689	0.19594		Vitexin	1.0306	0.043474	0.52344	0.28114
Xenognosin B	0.98989	-0.014658	0.88846	0.05136		L-Methionine S-oxide	0.93441	-0.097867	0.027125	1.5666		2,3-Dihydroxyindole	1.0302	0.042882	0.94816	0.02312
1-Butylamine	0.98177	-0.02654	0.9474	0.023468		2-Hydroxycinnamic acid	0.92998	-0.10473	0.68266	0.16579		Isovitexin	1.0116	0.016618	0.849	0.07109
Niacinamide	0.98106	-0.027583	0.9595	0.017954		Xanthurenic acid	0.91397	-0.12978	0.23175	0.63498		Glycine	1.0103	0.014808	0.84367	0.073829
Suberic acid	0.97591	-0.035178	0.76736	0.115		2-Dodecenal	0.89197	-0.16493	0.851	0.070072		Isovaleric acid	1.0088	0.012603	0.8772	0.056902
Uridine	0.96814	-0.046713	0.83705	0.077246		Tributyl Phosphate	0.88125	-0.18238	0.83886	0.076313		Phosphate	1.007	0.010124	0.90494	0.043379
Diphenylamine	0.9607	-0.057837	0.77808	0.10898		Oenin	0.8561	-0.22415	0.17665	0.7529		Allysine	0.99665	-0.0048396	0.96249	0.016602
4-Amino-5-hydroxymethyl-2-methylpyrimidine	0.96067	-0.057881	0.71915	0.14318		Maleic acid	0.85331	-0.22887	0.40815	0.38918		N-(2-Hydroxyethyl)-morpholine	0.99261	-0.010699	0.9331	0.030073
L-Asparagine	0.95716	-0.063165	0.92864	0.032154		Glutamic acid	0.85124	-0.23236	0.040621	1.3913		Allantoin	0.99128	-0.012639	0.83926	0.076105
D-Proline	0.95152	-0.071696	0.84182	0.074778		Fosfosal	0.85024	-0.23405	0.11872	0.92547		1-Aminocyclohexanecarboxylic acid	0.98839	-0.016844	0.82889	0.081504
5-hydroxy-coniferaldehyde	0.94925	-0.075143	0.74248	0.12931		4-Methoxybenzaldehyde	0.83956	-0.25229	0.026481	1.5771		3,4-Methylenedioxybenzaldehyde	0.98153	-0.026898	0.88203	0.054518
Pyrophosphate	0.94654	-0.079263	0.85715	0.066942		Violanthin	0.83937	-0.25263	0.039501	1.4034		Glutamic acid	0.97367	-0.038496	0.63135	0.19973
Phosphate	0.93696	-0.093936	0.92001	0.03621		caffeoylshikimate	0.81983	-0.2866	0.3694	0.43251		Glutamine	0.96927	-0.045036	0.66657	0.17616
Diethyl dicarbonate	0.92974	-0.1051	0.75491	0.1221		D-fructose 6-phosphate	0.81432	-0.29633	0.17478	0.75751		1-Kestose	0.9683	-0.046467	0.69483	0.15812
Nicotine	0.92418	-0.11376	0.97157	0.012526		N-alpha-Acetyl-L-lysine	0.80769	-0.30813	0.11705	0.93164		beta-Lactose	0.96499	-0.05141	0.74936	0.12531
Xanthopterin	0.92044	-0.1196	0.87103	0.059968		Allantoin	0.80224	-0.3179	0.0048668	2.3128		Fosfosal	0.96136	-0.056857	0.74116	0.13009
Adenine	0.90759	-0.13989	0.93823	0.027689		Oleamide	0.80208	-0.31819	0.72831	0.13768		Glycolaldehyde	0.95278	-0.069787	0.48782	0.31174
D-Glutamine	0.90336	-0.14663	0.94461	0.024745		Acetone cyanohydrin	0.79856	-0.32453	0.068969	1.1613		Dehydroascorbic acid	0.94813	-0.076847	0.6268	0.20287
L-Tyrosine	0.90083	-0.15068	0.64983	0.1872		Guanosine	0.7933	-0.33406	0.064237	1.1922		p-Cresol	0.93564	-0.095974	0.19973	0.69956
1-Hexanol	0.89139	-0.16588	0.77452	0.11097		1-Piperidinecarboxaldehyde	0.78927	-0.34141	0.26709	0.57334		Apiin	0.92484	-0.11273	0.047676	1.3217
6-Hydroxyluteolin 6,3'-dimethyl ether 7-glucoside	0.88342	-0.17883	0.4455	0.35116		Diacetyl	0.78017	-0.35814	0.23168	0.63512		4-Hydroxybenzaldehyde	0.9188	-0.12218	0.32077	0.49381
Adenosine	0.88153	-0.18192	0.8744	0.05829		Luteolin 4'-glucoside	0.77039	-0.37634	0.0059101	2.2284		Scutellarein 4'-methyl ether	0.90741	-0.14018	0.060898	1.2154
L-Arginine	0.87145	-0.19851	0.79082	0.10192		L-Targinine	0.77002	-0.37703	0.0018238	2.739		D-mannose 6-phosphate	0.8924	-0.16423	0.58504	0.23282
8-Amino-7-oxononanoic acid	0.86892	-0.20271	0.98106	0.0083056		D-Lactic acid	0.76517	-0.38614	0.10912	0.96208		D-Glutamine	0.88315	-0.17926	0.017405	1.7593
Gluconic acid	0.85019	-0.23414	0.93487	0.029251		4-Dodecylbenzenesulfonic Acid	0.76089	-0.39424	0.039567	1.4027		Guanine	0.88306	-0.17942	0.041087	1.3863
Tetraethylene glycol	0.84949	-0.23533	0.31968	0.49529		3-Methylcytosine	0.75713	-0.40139	0.10635	0.97327		beta-Glucogallin	0.87495	-0.19273	0.75018	0.12484
Lactic acid	0.84637	-0.24064	0.98361	0.0071777		Deoxyguanosine	0.75295	-0.40937	0.020746	1.6831		4-(Diethylamino)benzaldehyde	0.8704	-0.20026	0.46607	0.33155
Gabapentin	0.83246	-0.26455	0.68819	0.16229		4-Hydroxybenzoic acid	0.74806	-0.41877	0.2516	0.59928		Tetraethylene glycol	0.86776	-0.20463	0.48092	0.31793
D-Malic acid	0.80411	-0.31454	0.29416	0.53141		L-Norleucine	0.74307	-0.42844	0.067324	1.1718		5-Thymidylic acid	0.86707	-0.20578	0.36639	0.43605
Perillyl alcohol	0.76979	-0.37747	0.14674	0.83345		Asymmetric dimethylarginine	0.74077	-0.4329	0.00086684	3.0621		D-Pipecolic acid	0.8419	-0.24828	0.016023	1.7952
3-Ketosphingosine	0.76236	-0.39145	0.091378	1.0392		Histidinal	0.72709	-0.45979	0.0021517	2.6672		Asymmetric dimethylarginine	0.83583	-0.25873	0.0022469	2.6484
L-Ribulose	0.74731	-0.42021	0.978	0.0096629		4-Hydroxybenzaldehyde	0.70669	-0.50085	0.010698	1.9707		Fusaric acid	0.83159	-0.26606	0.013471	1.8706
2-Hexenal	0.7432	-0.42817	0.33221	0.47859		Methcathinone	0.70238	-0.50968	0.24938	0.60314		Zidovudine	0.82726	-0.27358	0.77715	0.1095
Oleamide	0.7247	-0.46454	0.053753	1.2696		Lysine	0.69882	-0.517	0.0021416	2.6693		L-Methionine S-oxide	0.81708	-0.29145	0.21059	0.67656
Malonic acid	0.72265	-0.46864	0.87385	0.058562		Benzoic acid	0.6968	-0.52118	0.041546	1.3815		Xanthurenic acid	0.80454	-0.31376	0.38244	0.41744
Scopolin	0.70638	-0.50149	0.61998	0.20762		L-Tyrosine	0.68714	-0.54132	0.0083914	2.0762		2-Furancarboxaldehyde	0.7896	-0.34081	0.0029161	2.5352
all-trans-Retinoic acid	0.668	-0.58207	0.71496	0.14572		m-Coumaric acid	0.66831	-0.58141	0.015159	1.8193		Uric acid	0.78936	-0.34125	0.27538	0.56007
L-Aspartic acid	0.65432	-0.61193	0.22808	0.64191		L-Gulose	0.65463	-0.61126	0.0061074	2.2141		Sedoheptulose 7-phosphate	0.7837	-0.35163	0.41791	0.37891
Derrusnin	0.63418	-0.65703	0.17943	0.74611		D-Malic acid	0.64791	-0.62612	0.0028818	2.5403		Cytidine monophosphate	0.77264	-0.37213	0.17486	0.75731
Phentermine	0.63088	-0.66457	0.093268	1.0303		Pantothenic acid	0.64411	-0.63462	2.1927e-06	5.659		Diethylphosphate	0.77246	-0.37247	0.4834	0.31569
3-Hexen-1-ol	0.58479	-0.77401	0.45855	0.33862		2-Hydroxybenzaldehyde	0.60384	-0.72776	0.010808	1.9662		2-Pyrrolidinone	0.76302	-0.3902	0.0051089	2.2917
8-Amino-7-oxononanoate	0.53561	-0.90076	0.089481	1.0483		6-Hydroxyluteolin 6,3'-dimethyl ether 7-glucoside	0.59611	-0.74635	0.00075353	3.1229		dCMP	0.75707	-0.4015	0.24451	0.61171
Diosmetin	0.52674	-0.92483	0.1011	0.99527		4-(Diethylamino)benzaldehyde	0.59525	-0.74844	0.18551	0.73164		Cytidine 2',3'-cyclic phosphate	0.73565	-0.4429	0.26318	0.57974
Histidinal	0.47431	-1.0761	0.0083939	2.076		5-Hydroxyisourate	0.59143	-0.75771	0.00023667	3.6259		Adenosine monophosphate	0.73207	-0.44994	0.1002	0.99913
beta-Alanine	0.45599	-1.1329	0.53467	0.27192		2-Aminoacetophenone	0.58556	-0.7721	0.014656	1.834		Methcathinone	0.73055	-0.45294	0.55023	0.25945
5-Feruloylquinic acid	0.39666	-1.334	0.09461	1.0241		5,5-Dimethyl-2(5H)-furanone	0.53663	-0.89801	0.94099	0.026416		4-Dodecylbenzenesulfonic Acid	0.72986	-0.4543	0.47746	0.32106
Succinic acid	0.37946	-1.398	0.088411	1.0535		D-Phenylalanine	0.52819	-0.92086	0.0085217	2.0695		DL-Propargylglycine	0.72468	-0.46459	1.9296e-05	4.7145
2,3,6-Trimethylbenzaldehyde	0.32156	-1.6368	0.0046136	2.336		Glyceric acid	0.51837	-0.94794	0.0003372	3.4721		D-Ribose 5-phosphate	0.72357	-0.46679	0.083366	1.079
4-Dodecylbenzenesulfonic Acid	0.3006	-1.7341	0.2175	0.66255		D-Glutamine	0.4929	-1.0206	2.8006e-05	4.5527		13Z-Docosenamide	0.72114	-0.47165	0.67284	0.17209
4-(Diethylamino)benzaldehyde	0.15762	-2.6655	0.59745	0.2237		Histidine	0.48518	-1.0434	0.00036458	3.4382		Cyclic GMP	0.71528	-0.48342	0.19543	0.70901
m-Xylene	0.1346	-2.8933	0.22064	0.65632		Gentisic acid	0.44856	-1.1566	0.02198	1.658		Glucose 1-phosphate	0.7033	-0.50778	0.24762	0.60621
Leucine	0.093128	-3.4246	0.26912	0.57005		Glutamine	0.43755	-1.1925	4.483e-05	4.3484		Pyridoxine 5'-phosphate	0.69295	-0.52918	0.1218	0.91437
Berberine	0.05272	-4.2455	0.00012656	3.8977		N-Acetylserine	0.43413	-1.2038	6.0452e-05	4.2186		Hydroxymethylbilane	0.69097	-0.53331	0.35068	0.45508
5,5-Dimethyl-1-pyrroline N-oxide	0.021267	-5.5552	0.77605	0.11011		L-Asparagine	0.43311	-1.2072	5.1884e-07	6.285		L-Arginine	0.68586	-0.54402	0.00013085	3.8832
Acetone cyanohydrin	0.0027816	-8.4898	0.3739	0.42724		3-Furoic acid	0.39121	-1.354	0.094582	1.0242		2'-Deoxyguanosine 5'-monophosphate	0.67289	-0.57156	0.22313	0.65145
						1-O-Sinapoyl-beta-D-glucose	0.34866	-1.5201	0.00087344	3.0588		2-Hydroxyethyl methacrylate	0.67089	-0.57586	0.0041051	2.3867
						Dehydroascorbic acid	0.29284	-1.7718	0.00028213	3.5496		2-Pyrocatechuic acid	0.66781	-0.5825	0.30845	0.51082
						D-Tryptophan	0.22859	-2.1292	0.00080951	3.0918		Cytosine	0.66683	-0.58461	0.048291	1.3161
						beta-Glucogallin	0.102	-3.2933	5.7037e-05	4.2438		S-Hydroxymethylglutathione	0.65383	-0.613	0.16891	0.77234
						Linamarin	0.00034534	-11.5	0.0034949	2.4566		N-Methyl-a-aminoisobutyric acid	0.64243	-0.63838	0.0010899	2.9626
						alpha-Curcumene	0.00012317	-12.987	0.0016745	2.7761		Putrescine	0.62634	-0.67497	0.048216	1.3168
												Maltotriose	0.62033	-0.6889	0.00086087	3.0651
												Stachyose	0.61802	-0.69427	0.0022976	2.6387
												Codeine	0.6124	-0.70746	0.11071	0.95581
												Deoxyguanosine	0.61066	-0.71156	0.21999	0.65761
												L-Aspartic acid	0.60152	-0.73331	0.0062279	2.2057
												Phenylethylamine	0.54572	-0.87377	0.017592	1.7547
												Cyclic AMP	0.54398	-0.87836	0.050866	1.2936
												Lovastatin	0.50958	-0.97262	0.054789	1.2613
												Ferulic acid	0.49966	-1.001	0.0021693	2.6637
												N-Acetyl-L-glutamic acid	0.43717	-1.1937	0.0099339	2.0029
												Nicotinamide ribotide	0.42054	-1.2497	0.11965	0.9221
												3'-AMP	0.37753	-1.4053	0.091456	1.0388
												Citrulline	0.34643	-1.5293	8.3557e-05	4.078
												cis-4-Hydroxy-D-proline	0.3214	-1.6376	0.00044933	3.3474
												Ornithine	0.25763	-1.9566	0.0015472	2.8105
												N-Acetylserine	0.2262	-2.1443	0.00038352	3.4162
